# Neurodevelopmental deficits and cell-type-specific transcriptomic perturbations in a mouse model of *HNRNPU* haploinsufficiency

**DOI:** 10.1101/2020.05.01.072512

**Authors:** Sarah A. Dugger, Ryan S. Dhindsa, Gabriela De Almeida Sampaio, Andrew K. Ressler, Elizabeth E. Rafikian, Sabrina Petri, Verity A. Letts, JiaJie Teoh, Junqiang Ye, Sophie Colombo, Mu Yang, Michael J. Boland, Wayne N. Frankel, David B. Goldstein

## Abstract

Heterozygous *de novo* loss-of-function mutations in the gene expression regulator *HNRNPU* cause an early-onset developmental and epileptic encephalopathy. To gain insight into pathological mechanisms and lay the potential groundwork for developing targeted therapies, we characterized the neurophysiologic and cell-type-specific transcriptomic consequences of a mouse model of *HNRNPU* haploinsufficiency. Heterozygous mutants demonstrated neuroanatomical abnormalities, global developmental delay, impaired ultrasonic vocalizations and increased seizure susceptibility, thus modeling aspects of the human disease. Single-cell RNA-sequencing of hippocampal and neocortical cells revealed widespread, yet modest, dysregulation of gene expression across mutant neuronal subtypes. We observed an increased burden of differentially-expressed genes in mutant excitatory neurons of the subiculum—a region of the hippocampus implicated in temporal lobe epilepsy. Evaluation of transcriptomic signature reversal as a therapeutic strategy highlights the potential importance of generating cell-type-specific signatures. Overall, this work provides insight into *HNRNPU*-mediated disease mechanisms, and provides a framework for using single-cell RNA-sequencing to study transcriptional regulators implicated in disease.
