## Supplemental Table 2 for "Neurodevelopmental deficits and cell-type-specific transcriptomic perturbations in a mouse model of *HNRNPU* haploinsufficiency"

### Sheet: Sheet1
Cortex
Proliferative cells	Top2a
Radial glia	Pax6, Vim, Nes
Astrocytes	Aqp4
Oligodendrocyte precursor cells	Pdgfra
Pan-neuronal marker	Snap25
Intermediate progenitors	Eomes, Elavl4, Neurod1
Pan-excitatory markers	Neurod6, Neurod2
L2-4 excitatory neurons	Satb2
L5/6 excitatory neurons	Bcl11b
Cajal-Retzius cells	Reln
Pan-inhibitory markers	Gad1, Gad2
Inhibitory progenitors	Dlx1
LGE-derived interneurons	Ebf1
MGE-derived interneurons	Lhx6
SST interrneurons	SST
VIP interneurons	VIP
CGE-derived interneurons	Nr2f2
Striatal projection interneurons	Adora2a
Hippocampus
Proliferative cells	Top2a
Radial glia	Pax6, Vim, Nes
Astrocytes	Aqp4
Oligodendrocyte precursor cells	Pdgfra
Pan-neuronal marker	Snap25
Intermediate progenitors	Eomes, Elavl4, Neurod1
Pan-excitatory markers	Neurod6, Neurod2
Dentate gyrus	Prox1
CA1	Sertrm1, Pou3f1
CA2/CA3	Nrp2, Grik4
Entorhinal cortex	Nxph3
Subiculum	Tshz2
Cajal-Retzius cells	Reln
SST interrneurons	SST
VIP interneurons	VIP
